# Digital color-coded molecular barcoding reveals dysregulation of common FUS and FMRP targets in soma and neurites of ALS mutant motoneurons

**DOI:** 10.1101/2022.08.02.502510

**Authors:** Maria Giovanna Garone, Debora Salerno, Alessandro Rosa

## Abstract

Mutations in RNA binding proteins (RBPs) have been linked to the motor neuron disease amyotrophic lateral sclerosis (ALS). Extensive auto-regulation, cross-regulation, cooperation and competition mechanisms among RBPs are in place to ensure proper expression levels of common targets, often including other RBPs and their own transcripts. Moreover, several RBPs play a crucial role in the nervous system by localizing target RNAs in specific neuronal compartments. These include the RBPs FUS, FMRP and HuD. ALS mutations in a given RBP are predicted to produce a broad impact on such delicate equilibrium. Here we studied the effects of the severe FUS-P525L mutation on common FUS and FMRP targets. Expression profiling by digital color-coded molecular barcoding in cell bodies and neurites of human iPSC-derived motor neurons revealed altered levels of transcripts involved in cytoskeleton, neural projection and synapses. One of the common targets is HuD, which is upregulated because of the loss of FMRP binding to its 3’UTR due to mutant FUS competition. Notably, many genes are commonly altered upon FUS mutation or HuD overexpression, suggesting that a substantial part of the effects of mutant FUS on the motor neuron transcriptome could be due to HuD gain-of-function. Among altered transcripts we also identified other common FUS and FMRP targets, namely MAP1B, PTEN, and AP2B1, that are upregulated upon loss of FMRP binding on their 3’UTR in FUS-P525L motor neurons. This work demonstrates that the impairment of FMRP function by mutant FUS might alter the expression of several genes, including new possible biomarkers and therapeutic targets for ALS.
