## Supplementary Table 3 for "Digital color-coded molecular barcoding reveals dysregulation of common FUS and FMRP targets in soma and neurites of ALS mutant motoneurons"

### Sheet: Foglio1
		TARGET GENES		Neurodegenerative disease z-score	Brain disease z-score	ALS z-score	Fragile X syndrome z-score
	1	ACLY		3.3	3.5
	2	ADARB1					2.2
	3	ADNP		3.6	3.4	2.4	3.3
	4	AGAP1					2.4
	5	ANKRD11					2.1
	6	ANKRD52		1.7
	7	AP2B1		3.0	2.7
	8	AP3D1		2.0	1.7
	9	APBA1		2.5	2.4	1.6	1.2
	10	ARHGAP21		1.0	1.7
	11	BRD4		3.0	3.9
	12	CALM1		3.5	3.5		1.7
	13	CALM3		3.5	3.5		1.7
	14	CDC42BPB		1.2
	15	CDK16		2.0	2.2		1.7
	16	CDK17		2.0	1.5
	17	CLASP1		1.7	1.4
	18	CTBP1		3.2	3.2
	19	CTNNB1		5.5
	20	CUX1		2.4			2.3
	21	CYFIP2		2.0	1.5
	22	DAB2IP		1.4
	23	DLG4		6.0		4.4	5.8
	24	DLGAP4		2.6			3.4
	25	EIF4G2		2.3			1.2
	26	EIF4G3		2.1	1.9
	27	FOXO3		5.1
	28	FSCN1		2.6			Autism spectrum disorder
	29	FYN		5.3			3.1
	30	GCN1L1		1.6	1.7
	31	GNB1		2.5			1.2
	32	HIPK2		3.2	3.1
	33	HTT		7.8	6.2		4.3
	34	HUWE1		3.1	3.4
	35	INPP4A		1.7
	36	ITSN1			2.8		1.5
	37	JAK1		2.2	4.3
	38	KIF5C		3.8
	39	LARGE		1.4	2.4
	40	MACF1		2.7
	41	MAP1B		4.9			5.3
	42	MYH10		2.7	3.4
	43	NAV2		2.2
	44	NCKAP1					2.7
	45	NCOA1		2.8	2.5
	46	NDST1		1.9	2.4
	47	PACS1		2.3
	48	PLD3		3.0	3.2	2.6
	49	PLEC			3.5
	50	PPP2R1A		2.6	2.4
	51	PPP3CA		3.6	3.7
	52	PRICKLE2		3.5
	53	PSAP		3.6	3.6
	54	PTEN			6.1		4.4
	55	PTK2		3.6	4.3
	56	RPTOR		4.3	4.3		2.9
	57	SBF1		2.2	2.2
	58	SHANK2					5.4
	59	SREBF2		3.9
	60	STK25		2.0
	61	STXBP5		2.1
	62	SYNE1		4.2	4.2		1.8
	63	SYT1		4.8			2.7
	64	TAOK2					2.0
	65	TSC22D1		1.3
	66	UBQLN1		4.5	3.6	4.3	1.8
	67	ULK1		4.9	4.1	1.8 spianl cord disease
	68	USP22		1.2		1.1
	69	WDFY3		3.6	2.8
	70	ZFYVE1		3.5
	71	ELAVL4 (HuD)		5.2			4.0
	72	NRN1		3.4	3.1
	73	GAP43		5.1			2.7
		CONTROLS
	74	ENO2	SOMA
	75	GNG3	SOMA
	76	TAGLN	NEURITE
	77	COL3A1	NEURITE
		REFERENCE GENES
	78	ATP5O
	79	HDAC1
	80	THYN1
