## Supplementary Table 4 for "Digital color-coded molecular barcoding reveals dysregulation of common FUS and FMRP targets in soma and neurites of ALS mutant motoneurons"

### Sheet: Design Data
Gene name:	Common name for mRNA target sequence, as defined by RefSeq.
Accession:	Accession number of requested target sequence.
Position:	Region in the target mRNA being probed.
Target Sequence:	Sequence of target region.
Flags[ HK]	HouseKeeping
# Total Isoforms	Total # of isoforms annotated for this RefSeq Build for this gene
Isoforms Hit By Probe	The accession #'s of the isoforms hit by the probe
# Hit:	Count of all known transcript variants that the probe will hit.
Isoforms Not Hit By Probe	The accession #'s of the isoforms NOT hit by the probe (if any)
# Not Hit:	Count of all known transcript variants that the probe will NOT hit.
Gene Name	Accession	Position	Target Sequence	Flags	# Tot Isoforms	Isoforms Hit By Probe	# Hit	Isoforms Not Hit By Probe	# Not Hit
ACLY	NM_001303274.1	2256-2355	ACATTCATGGATCATGTGTTACGCTATCAGGACACTCCAGGAGTCAAAATGATTGTGGTTCTTGGAGAGATTGGGGGCACTGAGGAATATAAGATTTGCC		6	NM_001303274.1;NM_001303275.1;XM_017024688.1;XM_005257395.1;NM_001096.2;NM_198830.1	6		0
ADARB1	NM_001160230.2	1705-1804	CATCTTTCAGAAATCAGAGCGAGGGGGGTTTAGGCTGAAGGAGAATGTCCAGTTTCATCTGTACATCAGCACCTCTCCCTGTGGAGATGCCAGAATCTTC		33	NM_001160230.2;XM_017028246.1;XM_017028250.1;NM_001112.2;NR_027673.1;XR_001754792.1;XM_017028242.1;NM_015833.2;XM_024452043.1;XM_011529425.1;XR_001754791.1;NR_144483.1;XM_017028251.1;NM_001346687.1;XM_017028247.1;NM_001346688.1;XM_011529432.1;XR_001754786.1;XM_017028244.1;NM_015834.2;NR_027672.1;XM_017028248.1;XR_001754793.1;XM_017028249.1;XM_017028254.1;NR_073200.1;NR_027674.1;XM_017028253.1;XR_…	33		0
ADNP	NM_001282531.3	868-967	ACTGAAACTATGTTCCAACTTCCTGTCAACAATCTTGGCAGTTTAAGAAAAGCCCGGAAAACTGTGAAAAAAATACTTAGTGACATTGGGTTGGAATACT		9	NM_001282531.3;XM_017027758.1;NM_001347511.1;XM_017027759.1;NM_015339.2	5	XM_011528747.2;XM_011528748.2;NM_181442.4;NM_001282532.2	4
AGAP1	NM_014914.5	1041-1140	TTTGCCATGTGGGTGGACGCTGTTATATTTGTCTTCAGCTTGGAGGATGAAATAAGTTTCCAGACCGTTTACCACTACTACAGTCGAATGGCCAACTATC		16	NM_014914.5;XM_006712239.1;XM_006712235.1;XM_011510548.1;XM_017003282.1;XM_005246059.1;XM_006712234.1;XM_024452672.1;XM_024452679.1;NM_001037131.1;XM_024452678.1;XM_011510549.1;XM_011510547.1;XM_024452676.1;XM_006712237.1;NM_001244888.1	16		0
ANKRD11	NM_001256182.1	951-1050	CCTCCCAGTCTACAGTGTGTCAGAAGGGAACGCCCAACTCTGCCTCAAAAACCAAAGATAAAGTGAACAAGAGAAACGAGCGTGGAGAGACCCGCCTGCA		18	NM_001256182.2;XM_011523056.2;XM_017023183.1;XM_011523051.3;XM_024450244.1;XM_017023187.1;NM_001256183.2;XM_017023182.2;XM_011523054.2;XM_017023186.1;NM_013275.6;XM_017023184.1;XM_011523055.2;XM_017023185.1;NR_045839.2;XM_011523053.2;XM_011523057.2;XM_006721184.2	18		0
ANKRD52	NM_173595.3	1327-1426	GGGTTTGACATCAATACACCTGACAACCTTGGCCGTACCTGTCTTCATGCTGCTGCTTCCGGAGGGAATGTTGAATGTCTTAATTTGCTGTTGAGCAGTG		4	NM_173595.4;XM_017019183.1;XM_017019184.1;XM_011538197.2	4		0
AP2B1	NM_001282.2	1727-1826	ATTCTGATAATCCTGACCTTCGAGACCGGGGCTATATTTATTGGCGCCTTCTCTCAACTGACCCTGTTACAGCTAAAGAAGTAGTCTTGTCTGAGAAGCC		17	NM_001030006.2;XM_005257941.3;XM_011524448.2;XM_011524452.1;XM_011524453.1;XM_011524451.2;XM_017024285.1;XM_017024284.2;XM_005257937.4;XM_005257938.3;XM_011524449.3;XM_011524450.2;XM_017024287.2;XM_011524454.1;XM_017024286.1;NM_001282.3;XM_011524455.2	17		0
AP3D1	NM_001261826.3	3631-3730	AATCAAAGTCGATGGCATTCGGATGTCCTTCCAGAATCTTCTGGCGAAGATCTGTTTTCACCACCATTTTTCCGTTGTGGAGCGAGTGGACTCCTGCGCC		4	NM_001261826.3;XM_017027422.1;NM_003938.4;NM_001374799.1	4		0
APBA1	NM_001163.3	2425-2524	CTGCCTCTGTCCACCTGCCAGAGCATTATTAAGGGCTTAAAGAATCAGTCCCGAGTCAAGCTGAATATCGTGAGATGTCCTCCGGTGACCACCGTGTTAA		4	XM_017014670.1;XM_005251968.3;NM_001163.4;XM_011518617.2	4		0
ARHGAP21	NM_001367455.1	2976-3075	CATGAGAAAGACATTTGAGAAAAAGCCAACTGCTACAGGAACTTTCGGCGTCCGACTAGATGACTGCCCACCAGCTCATACTAATCGGTATATTCCATTA		27	NM_001367455.1;XM_017016459.1;XM_011519606.1;NM_001367453.1;NM_001367447.1;NR_160023.1;XR_242701.1;NM_001367448.1;NM_001367449.1;XM_011519604.1;NR_160025.1;XM_011519603.1;NR_160024.1;NM_001367452.1;NR_160021.1;NM_001367450.1;NM_020824.2;NM_001367451.1;XM_011519605.1;NR_160022.1;XR_001747160.1;XM_011519607.1;XR_930513.1;NM_001367454.1;XR_001747163.1;XM_011519602.1;XM_024448088.1	27		0
ATP5PO	NM_001697.2	581-680	TTCCTAAGTCAAGGCCAAGTATTGAAATTGGAGGCTAAGACTGATCCGTCAATCTTGGGTGGAATGATTGTGCGCATTGGCGAGAAATATGTTGACATGT	HK	1	NM_001697.3	1		0
BRD4	NM_058243.2	1295-1394	GCGGCATCCTCAAGGAGATGTTTGCCAAGAAGCACGCCGCCTACGCCTGGCCCTTCTACAAGCCTGTGGACGTGGAGGCACTGGGCCTACACGACTACTG		5	NM_058243.3;NM_001330384.2;NM_001379292.1;NM_014299.3;NM_001379291.1	5		0
CALM1	NM_001363669.2	3076-3175	CCCAGGCGTTGGGTGTTAGTCTGCATGAGTTTGTGAGAGGAAATAGCTGGGTGTCCTGGCAGTGCCCTTGAAGTTGGTTAGGACCTTCCTGTAAACTCTT		3	NM_001363669.2;NM_001363670.1;NM_006888.3	3		0
CALM3	NM_001329921.1	1201-1300	TGGCTGCTGTTCTGAAACCATCTGATTGGCTTTCTGAGGTTTGGCTGGGTGGGGACTGCTCATTTGGCCACTCTGCAAATTGGACTTGCCCGCGTTCCTG		7	NM_001329921.1;NM_001329924.1;NM_001329922.1;NM_001329923.1;NM_001329925.1;NM_005184.2;NM_001329926.1	7		0
CDC42BPB	NM_006035.2	4321-4420	GTTTGTGGCCGTGAAACGGCTGATCCTTTGCTATGAGATCCAGAGAACGAAGCCATTCCACAGAAAGTTCAATGAGATTGTGGCTCCCGGCAGCGTGCAG		7	XM_005268230.4;XM_011537387.1;XR_943564.1;NM_006035.4;XM_005268229.1;XM_005268227.1;XM_005268228.1	7		0
CDK16	NM_033018.4	1691-1790	GAAACATCCATTCTTCCTCAGTCTGGGGGAGCGGATCCACAAACTTCCTGACACTACTTCCATATTTGCACTAAAGGAGATTCAGCTACAAAAGGAGGCC		18	NM_033018.4;XM_011543922.1;NM_001170460.1;XM_011543924.1;XM_011543921.1;XM_011543923.1;XM_017029570.1;XR_949017.1;NM_006201.3;XM_011543926.1;XM_017029571.1;XM_011543927.1;XM_011543928.1;XM_017029573.1;XM_011543920.1;XM_017029572.1;XM_011543925.1;XM_017029569.1	18		0
CDK17	NM_001170464.2	1057-1156	ATAAGCGGTTATCACTGCCTGCAGACATCAGAATACCTGATGGATATCTTGAAAAGTTGCAGATAAACAGTCCACCATTTGACCAACCAATGAGTCGAAG		5	XM_017019407.2;XM_017019405.1;NM_002595.5;XM_017019406.1;NM_001170464.4	5		0
CLASP1	NM_001207051.2	3738-3837	TACGTGGAGTTACAGAAGCCATTGAAAAGTTTAGTTTTCGAAGCCAAGAAGATCTGAATGAGCCAATTAAACGAGATGGCAAAAAGGAGTGTGATATTGT		49	NM_001207051.2;XM_017003687.1;XM_017003660.1;XM_017003659.1;XM_017003677.1;XM_017003688.1;XM_006712385.1;XM_017003685.1;XM_011510849.1;XM_017003676.1;XM_011510848.1;XM_017003681.1;XM_017003673.1;XM_006712382.1;XM_017003682.1;XM_006712377.1;XM_017003663.1;NM_015282.1;XM_017003670.1;XM_017003667.1;XM_017003680.1;XM_017003668.1;XM_017003686.1;XM_017003665.1;NM_001378004.1;XM_017003669.1;XM_017003657…	47	XM_017003690.1;XM_017003691.1	2
COL3A1	NM_000090.3	181-280	TTGGCACAACAGGAAGCTGTTGAAGGAGGATGTTCCCATCTTGGTCAGTCCTATGCGGATAGAGATGTCTGGAAGCCAGAACCATGCCAAATATGTGTCT		1	NM_000090.4	1		0
CTBP1	NM_001012614.2	1329-1428	GCGAGCAGGCATCCATCGAGATGCGAGAGGAGGCGGCACGGGAGATCCGCAGAGCCATCACAGGCCGGATCCCAGACAGCCTGAAGAACTGTGTCAACAA		13	NM_001012614.2;NM_001328.2;NM_001377186.1;XM_024453899.1;NM_001377188.1;NM_001377187.1;XM_017007764.1;NM_001377192.1;NM_001377190.1;NM_001377189.1;NM_001377193.1;NM_001377191.1;XM_005272263.1	13		0
CTNNB1	NM_001098210.1	1191-1290	ACCAAGAAAGCAAGCTCATCATACTGGCTAGTGGTGGACCCCAAGCTTTAGTAAATATAATGAGGACCTATACTTACGAAAAACTACTGTGGACCACAAG		12	XM_006712985.1;XM_024453358.1;XM_024453356.1;XM_024453357.1;XM_024453360.1;NM_001098209.2;XM_006712983.2;XM_017005738.1;NM_001098210.2;NM_001330729.2;XM_024453359.1;NM_001904.4	12		0
CUX1	NM_001202543.1	571-670	TACGATAAAAGCACTTAAAGAGAAAATCCGAGAATATGAACAGACACTGAAGAACCAAGCCGAAACCATAGCTCTTGAGAAGGAACAGAAGTTACAGAAT		14	XM_005250150.3;NM_181552.4;XM_005250154.3;NM_001913.5;XM_006715855.1;NM_181500.4;XM_006715854.2;XM_017011760.2;XM_011515825.2;NM_001202546.3;NM_001202545.3;XM_024446668.1;NM_001202544.3;NM_001202543.2	14		0
CYFIP2	NM_001291721.2	444-543	GCTGTGCCATGCCGAGCGCAGGAAGGACTTTGTCTCTGAGGCCTACCTCCTGACCCTTGGCAAGTTCATCAACATGTTTGCTGTCCTGGATGAGCTAAAG		8	NM_001291721.2;XM_011534516.1;NM_014376.2;XM_017009341.1;NM_001037333.1;NM_001291722.1;XM_017009342.1;XR_001742052.1	8		0
DAB2IP	NM_032552.2	1280-1379	AGTACCTGCAGGACGCCCTAGGTGAGTTCATCAAAGCGCTGTATGAGTCAGATGAGAACTGCGAAGTGGATCCCAGCAAGTGCTCGGCCGCTGACCTCCC		15	XM_011518271.2;XM_024447418.1;XM_011518270.2;XM_005251719.4;XM_011518267.2;XM_024447417.1;XM_017014299.1;XM_017014298.2;NM_032552.4;XM_011518266.2;XM_011518264.3;NM_138709.2;XM_017014300.1;XM_005251721.1;XM_011518265.3	15		0
DLG4	NM_001321076.3	405-504	CACATCGGTGACGACCCATCCATTTTCATCACCAAGATCATTCCTGGTGGGGCTGCGGCCCAGGATGGCCGCCTCAGGGTCAACGACAGCATCCTGTTTG		15	NM_001321076.3;NR_135527.1;XM_024450629.1;XM_011523702.1;NM_001321074.1;XM_011523699.1;XR_934005.1;XM_017024289.1;NM_001365.1;XM_017024288.1;NM_001128827.1;XM_005256491.1;NM_001369566.2;NM_001321075.1;NM_001321077.1	15		0
DLGAP4	NM_014902.6	2603-2702	GGGACACAGACTCGGATACCCAGGATGCCAATGACTCAAGCTGTAAGTCATCTGAGAGGAGCCTCCCGGACTGTACCCCTCACCCCAACTCCATCAGCAT		19	NM_014902.6;NM_001388262.1;NM_001388271.1;NM_001388257.1;NM_001365621.1;NM_001388277.1;XM_011528689.1;XM_017027726.1;NM_001388265.1;NM_001388278.1;NM_001388275.1;NM_183006.1;NM_001388260.1;NM_001388268.1;NM_001388274.1;XR_001754206.1;NM_001042486.1;XR_001754205.1;XM_024451855.1	19		0
EIF4G2	NM_001172705.1	1653-1752	TATGTTTGGACAAATGCCAGGTAGCGGAATTGGTACTGGTCCAGGAGTTATCCAGGATAGATTTTCACCCACCATGGGACGTCATCGTTCAAATCAACTC		3	NM_001418.4;NM_001172705.1;NM_001042559.3	3		0
EIF4G3	NM_003760.4	532-631	AGGTCCTTTTTATCCTGGACCAGGACCTGGGGACTTCCCCAATGCTTATGGAACGCCTTTTTACCCAAGTCAGCCGGTGTATCAGTCAGCACCTATCATA		52	NM_003760.4;XM_011542370.1;XM_017002685.1;XM_024450533.1;XM_017002708.1;XM_017002686.1;XR_002957948.1;XM_011542356.1;XM_017002687.1;NM_001198802.1;XM_017002693.1;XM_017002709.1;XM_017002672.1;XM_017002673.1;XM_017002677.1;XM_017002706.1;XM_017002689.1;XM_017002679.1;XM_017002684.1;XM_017002683.1;XM_011542375.1;XM_017002681.1;XM_017002699.1;XM_017002696.1;XM_017002710.1;XM_017002692.1;XM_017002703…	51	XM_011542381.3	1
ELAVL4	NM_001144777.3	146-245	GCCTCAGGTGTCAAATGGTCCGACATCCAATACAAGCAATGGACCCTCCAGCAACAACAGAAACTGTCCTTCTCCCATGCAAACAGGGGCAACCACAGAT		30	NM_001144777.3;NM_001144774.1;XM_011540893.1;NM_001324209.1;XM_024453825.1;XM_024453822.1;XM_011540894.1;XM_011540889.1;XM_017000540.1;NM_001324217.1;XM_011540895.1;XM_017000539.1;XM_017000541.1;NM_001294348.1;NM_001324208.1;XM_006710411.1;NR_136725.1;NM_001144775.1;XM_017000538.1;NM_001144776.1;XM_024453827.1;NM_001324213.1;NM_001324216.1;NM_001324214.1;NM_001324212.1;NM_021952.2;NM_001324215.1;…	30		0
ENO2	NM_001975.2	1856-1955	GTTGGTGTGCTGAGGTGTTAGAGAGGGACCATGTGTCACTTGTGCTTTGCTCTTGTCCCACGTGTCTTCCACTTTGCATATGAGCCGTGAACTGTGCATA		1	NM_001975.3	1		0
FOXO3	NM_001455.4	5875-5974	GCCTCTACCTAGTGAACCCCACTTAAAGAATAAGGAGCATTTGAATCTCTTGGAAAAGGCCATGAAGAATAAAGCAGTCAAAAAGAAGTCCTCCATGTTG		9	XM_017010586.1;XM_005266867.4;NM_201559.3;XM_011535626.2;XM_005266868.3;XM_011535629.2;XM_011535628.3;XM_017010585.1;NM_001455.4	9		0
FSCN1	NM_003088.3	913-1012	GCCCAGGTCGTGCTGCAGGCGGCCAACGAGAGGAACGTGTCCACGCGCCAGGGTATGGACCTGTCTGCCAATCAGGACGAGGAGACCGACCAGGAGACCT		1	NM_003088.4	1		0
FYN	NM_153048.4	447-546	TACATTCCCAGCAATTATGTGGCTCCAGTTGACTCTATCCAGGCAGAAGAGTGGTACTTTGGAAAACTTGGCCGAAAAGATGCTGAGCGACAGCTATTGT		10	NM_153048.4;XM_017010653.1;XM_017010652.1;XM_017010650.1;NM_153047.1;NM_002037.3;XM_017010655.1;XM_017010651.1;NM_001370529.1;XM_005266892.1	10		0
GAP43	NM_002045.4	241-340	GAACAAGATGGTATCAAACCAGAAGATAAAGCTCATAAGGCCGCAACCAAAATTCAGGCTAGCTTCCGTGGACACATAACAAGGAAAAAGCTCAAAGGAG		3	NM_002045.4;NM_001130064.1;XM_017006128.1	3		0
GCN1	NM_006836.1	8306-8405	CTAGGTCTGGAACTATAATAGCAGGGTCAGACTGTGGGTTCCTCTTCTCCTGTGCTTGAGCTCTGGTTTGAGAGCTGGCGCTACCAACCTTTTTCCTATA		1	NM_006836.2	1		0
GNB1	NM_001282538.2	721-820	GTGGGACATCGAGACCGGCCAGCAGACGACCACGTTTACCGGACACACTGGAGATGTCATGAGCCTTTCTCTTGCTCCTGACACCAGACTGTTCGTCTCT		7	NM_001282538.2;NM_001282539.1;XM_017001059.1;XM_024446495.1;NM_002074.2;XM_017001061.1;XM_017001060.1	7		0
GNG3	NM_012202.1	176-275	GTGGGGCACCCATTTCAGGCAGAAGGTTTTGGTACCCTCCACTGACCCTACACCCAGGGCTGCTACTGCCGCTTGTGGCTTCAGGATGAAAGGTGAGACC		2	XM_006718500.2;NM_012202.5	2		0
HDAC1	NM_004964.2	786-885	CAAGCCGGTCATGTCCAAAGTAATGGAGATGTTCCAGCCTAGTGCGGTGGTCTTACAGTGTGGCTCAGACTCCCTATCTGGGGATCGGTTAGGTTGCTTC	HK	2	NM_004964.3;XM_011541309.2	2		0
HIPK2	NM_022740.4	10306-10405	GCGTGGCCTCATATTTCTATGAACCATTTAGTGATACTCCCGCTTCCTGCATGCCACACACTGTGCTGGGAATTGCTCATGGGTTGTCCTGTTTCATCTT		9	XM_011516078.3;XM_006715935.2;XM_011516079.3;NM_022740.5;XM_011516080.3;XM_017012069.1;NM_001113239.3;XM_011516077.3;XM_011516081.2	9		0
HTT	NM_002111.8	2171-2270	ACTGATGATGACTCTGCACCTCTTGTCCATTGTGTCCGCCTTTTATCTGCTTCGTTTTTGCTAACAGGGGGAAAAAATGTGCTGGTTCCGGACAGGGATG		2	NM_002111.8;NM_001388492.1;NM_002111.8	3		0
HUWE1	NM_031407.4	5256-5355	CTGGTTTGATGATCGCTCTGGGCGTTGGTGTAGTTACAGTGCAAGCAACAATAGCACTATTGATTCTGCCTGGAAATCTGGAGAGACAAGCGTGCGATTC		20	XM_011530747.1;XM_017029202.1;XM_017029197.1;NM_031407.7;XM_005261965.4;XM_017029198.2;XM_017029195.1;XM_024452322.1;XM_017029192.1;XM_017029200.1;XM_017029199.1;XM_017029196.1;XM_017029206.1;XM_011530751.2;XM_017029191.1;XM_017029201.1;XM_017029193.1;XM_017029194.1;XM_017029203.1;XM_017029204.1	20		0
INPP4A	NM_001134225.2	528-627	TTTAGAATTTAGCTTAGCTTGCAGTGAGCTGCATACTCCATCGCTAGATCGAAAGCCAAATAGTTTTGTTGCGGTGAGTGTCACCACCCCTCCTCAGGCA		35	NM_001134225.2;NM_001566.1;NM_001351429.1;NM_004027.1;XR_001738738.1;XM_011511123.1;NM_001351427.1;NM_001351425.1;XM_006712503.1;XR_922916.1;XM_017004000.1;XM_024452876.1;XM_006712506.1;XM_006712501.1;XM_006712502.1;NM_001351424.1;XM_017003994.1;XM_017004001.1;XM_017004003.1;XM_006712504.1;XM_011511124.1;NM_001351428.1;XM_006712499.1;XM_006712505.1;XR_001738737.1;XM_006712500.1;NM_001134224.1;XM_…	32	XM_011511127.2;XM_011511122.2;XM_011511125.2	3
ITSN1	NM_001331011.2	781-880	TGCCAAAGAGTTCTTCCTTTAGTAGATCTGGTCCAGGGTCACAACTAAACACTAAATTACAAAAGGCACAGTCATTTGATGTGGCCAGTGTCCCACCAGT		25	NM_001331011.2;NM_001331008.1;XM_017028434.1;NM_001331010.1;XM_017028433.1;XM_017028428.1;XM_017028436.1;XM_017028429.1;XR_244289.1;XM_017028430.1;XM_011529693.1;XM_017028441.1;XM_017028435.1;XM_017028431.1;NM_001331012.1;XM_017028438.1;XR_001754889.1;NM_003024.2;NM_001001132.1;XM_011529692.1;NM_001331009.1;XR_001754890.1;XM_017028437.1;XM_017028432.1;XM_017028440.1	25		0
JAK1	NM_001320923.1	2137-2236	CATGATGAGACAGGTCTCCCACAAACACATCGTGTACCTCTATGGCGTCTGTGTCCGCGACGTGGAGAATATCATGGTGGAAGAGTTTGTGGAAGGGGGT		8	NM_001321855.2;NM_001321853.2;NM_001321857.2;NM_001321854.2;NM_001321852.2;NM_001320923.2;NM_002227.4;NM_001321856.2	8		0
KIF5C	NM_004522.2	2066-2165	TCTGGGGGAGATAGGTGGAATTATTGGCACCAATGATGTGAAAACTTTGGCAGATGTGAATGGAGTCATTGAGGAGGAGTTTACCATGGCCCGCCTGTAC		4	NM_004522.3;XM_017004062.1;XM_011511157.2;NR_111932.2	4		0
LARGE1	NM_004737.7	1281-1380	GATTTATGGTCTGATGAAGCTTGTCCTGACCAAGACTCTTCCTGCCAACCTGGAGAGAGTCATCGTCCTTGACACGGATATCACCTTTGCCACTGACATT		17	NM_004737.7;NM_001378624.1;NM_001378625.1;NM_001378626.1;NM_001378631.1;NM_001362953.1;NM_001378630.1;XM_024452302.1;XR_002958722.1;NM_001362949.1;NM_001378628.1;XM_024452303.1;NM_001378629.1;NM_001362951.1;NM_001378627.1;NM_133642.2	16	XM_011530513.2	1
MACF1	NM_012090.5	1606-1705	CTTGCGTCTAGAGTGTACAAACCTGTACCGGAAGGGTCATTTCACTTCACTTGAATTGGTTCCACCCTCTACTTTAACCACCACTCATCTGAAAGCAGAA		1	NM_012090.5;NM_012090.5	2		0
MAP1B	NM_001324255.2	3346-3445	TCTCAGGAATACTCTAAACCTGCTGATGTTACACCGCTCAACGGATTTTCTGAAGGATCAAAAACAGATGCCACTGATGGCAAGGATTACAATGCTTCAG		2	NM_001324255.2;NM_005909.2	2		0
MYH10	NM_005964.5	635-734	GGTGAGTCAGGTGCTGGGAAGACAGAAAATACAAAGAAAGTTATTCAGTACCTTGCCCATGTTGCTTCTTCACATAAAGGAAGAAAGGACCATAATATTC		13	NM_005964.5;NM_001375266.1;NM_001256095.1;XM_011523879.1;XM_011523875.1;XM_017024681.1;XM_017024678.1;XM_017024679.1;XM_011523880.1;NM_001256012.1;XM_017024680.1;XM_017024682.1;XM_011523878.1	13		0
NAV2	NM_001111019.3	3311-3410	AGGCAGGCATGTTAAGATAGTTGTCAGCTTTCAGGAGGAAATGAAGTGGAAGGAGGATTCCAGACCACATCTCTTTCTTATTGGCTGCATTGGAGTTAGT		30	NM_001111019.3;XM_017018520.1;XM_006718366.1;XM_024448758.1;XM_005253214.1;XM_011520445.1;XM_011520454.1;XM_011520450.1;XM_006718369.1;XM_006718368.1;XM_017018522.1;XM_006718365.1;XM_011520451.1;NM_145117.3;XM_011520446.1;XM_006718367.1;NM_001244963.1;XM_011520447.1;XM_017018523.1;XM_011520444.1;NM_001111018.1;NM_182964.4;XM_017018526.1;XM_011520449.1;XM_017018525.1;XM_017018524.1;XM_011520448.1;…	30		0
NCKAP1	NM_013436.3	2354-2453	AGAAAGGGGAACCTGAAAGGGAGAAACCAGGTGTTGAGAGCATGAGGAAAAACAGGCTGGTTGTGACCAACCTTGATAAATTGCACACTGCACTTTCTGA		4	XM_006712201.3;NM_013436.5;NM_205842.3;XM_006712200.3	4		0
NCOA1	NM_147233.2	1459-1558	GCTCGTTCATCCACATTGCCACCATCCAACAGCAACATGGTATCCACCAGAATAAACCGCCAGCAGAGCTCAGACCTTCATAGCAGCAGTCATAGTAATT		9	NM_001362952.1;NM_001362950.1;NM_003743.5;XM_005264625.1;NM_001362955.1;XM_005264626.1;NM_147223.3;NM_147233.2;NM_001362954.1	9		0
NDST1	NM_001543.5	698-797	CTGTGCAGGCAGCCACCCCTTCCCGCACAGACCCGTTGGTGCTGGTCTTTGTGGAGAGCCTCTACTCGCAACTGGGCCAGGAGGTGGTGGCCATCCTGGA		2	NM_001543.5;NM_001301063.1	2		0
NRN1	NM_001278711.2	611-710	CTTACGGATTGCCAGGAAGGGGCGAAAGATATGTGGGATAAACTGAGAAAAGAATCCAAAAACCTCAACATCCAAGGCAGCTTATTCGAACTCTGCGGCA		5	NM_001278711.2;NM_001278710.1;XM_006715106.1;XM_006715107.1;NM_016588.2	5		0
PACS1	NM_018026.4	676-775	TTCGCTCCAACGAGATCGTCCTTCCAGCTAGTGGACTGGTGGAAACAGAGCTCCAATTAACCTTCTCCCTTCAGTACCCTCATTTCCTTAAGCGAGATGC		4	XM_011545164.2;NM_018026.4;XR_001747924.1;XM_011545162.1	4		0
PLD3	NM_001291311.2	426-525	GCGGAAAAGAAAGCCCGCTGGGTCCTGCTGGTCCTCATTCTGGCGGTTGTGGGCTTCGGAGCCCTGATGACTCAGCTGTTTCTATGGGAATACGGCGACT		15	NM_001291311.2;XM_017026546.1;XM_005258707.1;XM_011526692.1;XM_011526693.1;XM_017026549.1;XM_005258708.1;NM_012268.1;XM_006723122.1;XM_017026548.1;XM_005258709.1;NM_001031696.1;XM_024451438.1;XM_005258710.1;XM_005258704.1	15		0
PLEC	NM_201384.3	9926-10025	GCGGAGCAGCGGCAGGAGCTGTTGCGTCAGTTCCGCACGGGCAAGGTCACCGTGGAGAAGGTCATCAAGATTCTCATTACCATCGTGGAGGAGGTGGAGA		22	NM_201384.3;XM_005250979.1;XM_006716589.1;NM_201381.1;XM_005250984.1;XM_005250982.1;XM_011517132.1;NM_201380.2;NM_201378.1;XM_011517131.1;XM_006716588.1;XM_005250983.1;NM_201382.1;XM_005250978.1;XM_005250980.1;XM_005250981.1;XM_011517130.1;XM_006716590.1;NM_201379.1;NM_000445.2;NM_201383.1;XM_005250976.1	22		0
PPP2R1A	NM_001363656.2	1401-1500	TGCCCTGCATCAAGGAGCTGGTGTCCGATGCCAACCAACATGTCAAGTCTGCCCTGGCCTCAGTCATCATGGGTCTCTCTCCCATCTTGGGCAAAGACAA		3	NM_001363656.2;NR_033500.1;NM_014225.3	3		0
PPP3CA	NM_000944.5	801-900	CTCCAAGTCACCGGCTTACAGCAAAAGAAGTGTTTGATAATGATGGAAAACCTCGTGTGGATATCTTAAAGGCGCATCTTATGAAGGAGGGAAGGCTGGA		5	NM_000944.5;NM_001130692.1;XM_017008365.1;NM_001130691.1;XM_024454127.1	5		0
PRICKLE2	NM_198859.4	752-851	ACTATAGCTGTCTCCCAGAAGAGAAAGTCCCTTATGTCAACAGTCCTGGAGAGAAACTGCGAATCAAGCAGCTACTACACCAGCTGCCGCCACATGACAA		11	NM_198859.4;XM_011533433.1;XM_011533434.1;XM_011533435.1;XM_011533432.1;XM_011533440.1;XM_017005799.1;XM_011533436.1;NM_001370528.1;XM_011533437.1	10	XM_011533438.2	1
PSAP	NM_001042465.3	110-209	GGGGCTCGGCAGTGTGGTGCCAGAATGTGAAGACGGCGTCCGACTGCGGGGCAGTGAAGCACTGCCTGCAGACCGTTTGGAACAAGCCAACAGTGAAATC		3	NM_001042465.3;NM_002778.1;NM_001042466.1	3		0
PTEN	NM_001304718.2	4756-4855	TTTTGGATGTGCAGCAGCTTACATGTCTGAAGTTACTTGAAGGCATCACTTTTAAGAAAGCTTACAGTTGGGCCCTGTACCATCCCAAGTCCTTTGTAGC		3	NM_001304718.2;NM_001304717.2;NM_000314.3	3		0
PTK2	NM_001352752.2	381-480	TATCCCAGTCCGAGGTCCAGCGAAGGATTTTATCCCAGCCCACAGCACATGGTACAAACCAATCATTACCAGGTTTCTGGCTACCCTGGTTCACATGGAA		158	NM_001352752.2;NM_001387585.1;NM_001387603.1;NM_001352727.1;NM_001387645.1;NM_001387644.1;NM_001387612.1;XM_017013656.1;NM_001387635.1;NM_001352704.1;NM_001387605.1;XM_024447206.1;NM_001352726.1;NM_001387628.1;NM_001352734.1;NM_001352742.1;NM_001352745.1;NM_001387639.1;NM_001387604.1;NM_001387613.1;NM_001352730.1;NM_001387662.1;NM_001387584.1;NM_001352707.1;NM_001387624.1;XM_024447210.1;NM_001352…	61	XM_017013666.1;XM_024447202.1;XM_017013684.2;XM_024447205.1;XM_024447200.1;XM_024447204.1;XM_017013688.2;XM_024447209.1;XM_017013654.2;XM_017013669.2;NM_001316342.2;NM_001352697.2;NM_001352743.2;NM_001352715.2;NM_001352718.2;NM_001352696.2;NM_001352750.2;NM_001352712.2;NM_001352694.2;NM_001352709.2;NM_001352701.2;NM_001352695.2;NM_001352719.2;NM_001352735.2;NM_001352716.2;NM_001352714.2;NM_001352…	97
RPTOR	NM_020761.3	1058-1157	ATCCTCTGTCGATGGGTCCTCAGAAAGCTCTGGAAACCATCGGTGCAAATTTACAGAAGCAGTACGAGAACTGGCAGCCAAGGGCCCGGTACAAGCAGAG		2	NM_020761.3;NM_001163034.1	2		0
SBF1	NM_002972.4	1414-1513	CAGCGTGGGCTGGTAGAGGACGATTTCCTGATGAAGGTGCTGGAGGGCATGGCCTTTGCTGGCTTTGTGTCAGAGCGTGGGGTCCCATACCGCCCTACGG		6	XM_011530710.2;NM_001365819.1;NM_002972.4;XM_017028905.2;XM_011530709.2;XM_005261935.2	6		0
SHANK2	NM_133266.5	555-654	TCCAAGTCCATGACCTCGGAGCTGGAGGAGCTCGTGGATAAAGCCTCGGTCCGGAAGAAGAAGGATAAACCCGAGGAGATAGTCCCGGCCTCCAAGCCCT		8	NM_133266.5;XM_017017390.1;XM_017017387.1;NM_001379226.1;XM_017017388.1;NM_012309.1;NR_110766.1;XM_017017389.1	8		0
SREBF2	NM_004599.2	666-765	AGCAGCCTTTGATATACCAGAATGCAGCTACTAGCTTTCAAGTCCTTCAGCCTCAAGTCCAAAGCCTGGTGACATCCTCCCAGGTACAGCCGGTCACCAT		9	XM_017028921.2;XM_017028922.2;XR_001755276.2;XR_001755277.2;NR_103834.2;NM_004599.4;XM_011530347.2;XM_006724310.3;XR_001755278.2	9		0
STK25	NM_001271978.2	656-755	TACATTGCCACGATCCTGCGGGAGATTCTGAAGGGCCTGGATTATCTGCACTCCGAACGCAAGATCCACCGAGACATCAAAGCTGCCAACGTGCTACTCT		17	NM_001271978.2;NM_001282307.1;XM_017003170.1;XM_011510496.1;XM_017003169.1;NM_001282308.1;XM_011510493.1;NM_001282305.1;NM_001271979.1;XM_011510494.1;XM_011510495.1;NM_006374.3;NM_001271980.1;XM_017003171.1;NM_001282306.1;XM_017003168.1;NM_001271977.1	17		0
STXBP5	NM_139244.5	1586-1685	CAGGCCAAACACAGACATTGTAGATGAAGATCCATATGCCATTCAGATCATCTCCTGGTGTCCAGAAAGTAGAATGCTGTGCATCGCTGGAGTTTCAGCT		10	NM_139244.5;XM_017010267.1;XM_017010268.1;XR_245502.1;XR_001743163.1;XR_245504.1;NM_001127715.1;XR_002956261.1;XM_011535453.1;XM_006715339.1	10		0
SYNE1	NM_033071.4	24271-24370	AGTCTTCAGAAAGGACAGCTGCTTTTCCCAGCTCTTCTGGGGTGATCTATACAGTTGCCAAGGAAGAACTAAAGAAATTTGAGGCTTTCCAGCGACAGGT		39	NM_033071.4;XM_017010618.1;XM_011535642.1;XM_017010619.1;XM_011535641.1;XM_006715421.1;XM_006715411.1;XM_006715412.1;XM_011535643.1;XM_017010611.1;XM_006715414.1;NM_001347702.1;XM_006715407.1;XM_017010615.1;XM_017010614.1;XM_017010617.1;NM_182961.1;XM_006715415.1;XM_011535644.1;XM_017010612.1;XM_006715413.1;XM_017010616.1;XM_006715416.1;XM_006715420.1;XM_006715410.1;XM_017010610.1;NM_001347701.1;…	38	XR_001743287.1	1
SYT1	NM_001135806.2	232-331	GTCACCATGAGGCCCTGGCAGCCCCGCCTGTCACCACTGTCGCGACTGTTCTGCCAAGCAACGCCACAGAGCCAGCCAGTCCTGGAGAAGGAAAGGAAGA		7	NM_001135806.2;XM_005269113.1;NM_005639.1;NM_001291901.1;XM_011538710.1;NM_001135805.1;XM_006719576.1	7		0
TAGLN	NM_001001522.1	805-904	AGTTCCTGAAGGCGGCTGAGGACTATGGGGTCATCAAGACTGACATGTTCCAGACTGTTGACCTCTTTGAAGGCAAAGACATGGCAGCAGTGCAGAGGAC		2	NM_003186.5;NM_001001522.2	2		0
TAOK2	NM_004783.2	1021-1120	TTACAGAAGCTCCGGCATCCCAACACCATTCAGTACCGGGGCTGTTACCTGAGGGAGCACACGGCTTGGCTGGTAATGGAGTATTGCCTGGGCTCAGCTT		12	NM_004783.4;XM_011545984.2;NM_001252043.2;XM_011545985.2;XR_001752035.2;XM_011545986.3;XM_011545982.2;XR_001752036.2;XM_011545983.3;NM_016151.4;XR_001752034.2;XR_950873.2	12		0
THYN1	NM_014174.2	1186-1285	GCGAGACATTGCTGCAAAGAAGTCAAGCTTTTTTCAGACAAAAGGTGTGAGGGGGCTTGCTTGGTATGCTTACCTGGGCTTGTGTACCTCAGTGGTTTTT	HK	5	NM_014174.3;NM_001037305.2;NM_199298.2;NM_199297.2;NM_001037304.2	5		0
TSC22D1	NM_001243798.2	445-544	CCCCGCAGAACTGGCTGCTGCGTGTGAACTGAACAGACGGAGAAGATGTGCTAGGGAGAATCTGCCTCCACAGTCACCCATTTCATTGCTCGCTGCGAAA		11	NM_001243798.2;XM_024449427.1;NM_006022.2;NM_183422.1;NM_001243797.1	5	NM_001243799.1;XM_005266583.5;XR_941690.3;XM_017020810.2;XR_001749705.2;XM_017020811.2	6
UBQLN1	NM_013438.4	963-1062	CATCAACTCCTAATAGTAACTCTACATCTGGTTCTGCTACTAGCAACCCTTTTGGTTTAGGTGGCCTTGGGGGACTTGCAGGTCTGAGTAGCTTGGGTTT		3	NM_053067.3;NM_013438.5;XM_005251948.3	3		0
ULK1	NM_003565.1	466-565	CCTGAAGGAACTGAAACATGAAAACATCGTGGCCCTGTACGACTTCCAGGAAATGGCTAATTCTGTCTACCTGGTTATGGAGTACTGCAACGGTGGGGAC		4	XM_011538798.3;NM_003565.4;XR_001748883.2;XM_011538799.2	4		0
USP22	NM_015276.1	4251-4350	TTCCTGTCTCCACTTGCATTCAGGGGTGGCTGCTGTTCTGAGAACATTAGAACTGGGAAGAGAGATGGAGTCACATGGATTTTTGGTGGGCATTATTCTA		2	XM_005256575.2;NM_015276.2	2		0
WDFY3	NM_014991.4	4456-4555	GCCATTGCTAAGCAGTTAGGCATTTCCTCACATGAGAATGCCACTCCTGTGAAGTTGATACACAATTCAGCAGGACATCTTAATGGATCTGCACGGACAA		16	XM_011531764.3;XM_017007908.2;XM_017007907.2;XM_011531767.2;XM_017007909.1;XM_011531762.3;XM_011531761.3;XM_011531759.2;XM_011531763.3;XM_005262858.5;XM_011531757.3;XM_011531765.3;XM_011531766.2;XM_017007906.2;XM_011531760.3;NM_014991.6	16		0
ZFYVE1	NM_178441.2	431-530	CTGGTTTGGAAACCAAGATCCTGTGGATACGGTGGTGCGGACAGAGATTGTGCATGTGTGGCCTGGAACTGATGGGTTTCTGAAGGACAACAACAATGCT		6	NM_178441.2;NM_021260.1;XR_001750376.1;NM_001281734.1;XM_017021373.1;NM_001281735.1	6		0
