## Supplementary Table 6 for "Digital color-coded molecular barcoding reveals dysregulation of common FUS and FMRP targets in soma and neurites of ALS mutant motoneurons"

### Sheet: Foglio1
		AP2B1 3'UTR FW XhoI	caCTCGAGCAAGACTGGTCCAGTACCCTT
		AP2B1 3'UTR RV NotI	caGCGGCCGCTGTGTAAATGTGAGTTTATTG
		MAP1B 3'UTR FW_XhotI	caCTCGAGGTCTACATAGGCAAAGTTTTCCAT
		MAP1B 3'UTR RV_NotI	caGCGGCCGCGATAAAAGCTTACAGTTCCTTTCAA
		PTEN 3'UTR FW_XhotI	caCTCGAGGCTGCACAGAAATTTTCAATTTGA
		PTEN 3'UTR RV_NotI	caGCGGCCGCGGAGTATCTGAAGAGGCTGAATCA
		TAGLN_FW	GCCTTTTTCACCCAAACTGTTC
		TAGLN_RV	TGGGGGATGGAGTTCTTAGTGT
		MAPKAPK2_FW	TCATGTACATCCTGCTGTGTGG
		MAPKAPK2_RV	TGGTTCATAAACTCGGTGATGG
		COL3A1_FW	AGGAAGCTGTTGAAGGAGGATG
		COL3A1_RV	GGTTGGGGCAGTCTAATTCTTG
		GNG3_FW	CCTTCAGGTACCAGCCATCC
		GNG3_RV	GGGTCAGTGGAGGGTACCAA
		THYN1_FW	CCAGAGAGCCGCCTAGAGAA
		THYN1_RV	CTTCATGAGTCCTGCGATGC
		HDAC1_FW	CTATCAAAGGACACGCCAAGTG
		HDAC1_RV	GCCACAGCTGTCTCATATGTCC
		TUBB3 FW	CCCGGAACCATGGACAGTGT
		TUBB3 RV	TGACCCTTGGCCCAGTTGTT
		ATP5O FW	ACTCGGGTTTGACCTACAGC
		ATP5O RV	GGTACTGAAGCATCGCACCT
